# CTCF is crucial for decidualization of uterine stromal cells through facilitating HOXA11 expression

**DOI:** 10.1101/2025.06.10.658981

**Authors:** Xiao-Qi Yang, Run-Fu Jiang, An-Nan Zhang, Yu-Ming Deng, Shi Tang, Qing-Yan Zhang, Yan-Wen Xu, Shi-Hua Yang, Ji-Long Liu

## Abstract

CCCTC-binding factor (CTCF), a highly versatile transcriptional regulator and chromatin architectural protein, plays a pivotal role in mammalian development. In this study, we investigated the function of CTCF in uterine biology during pregnancy. We observed that CTCF expression in the human endometrium decreases from the proliferative to the secretory phase of the menstrual cycle. Similarly, in cultured human endometrial stromal cells (hESCs), CTCF expression declines during in vitro decidualization. Using siRNA-mediated knockdown, we demonstrated that CTCF is essential for the early phase of decidualization but dispensable in later stages. Notably, CTCF depletion reduces the expression of HOXA11, a well-established regulator of decidualization, and overexpression of HOXA11 rescues the decidualization defects caused by CTCF loss, identifying HOXA11 as a key downstream effector of CTCF. Mechanistically, CTCF binds to the HOXA11 promoter to facilitate its transcriptional activation. Furthermore, uterine-specific knockout of CTCF in *Pgr*-Cre mice leads to female infertility, characterized by diminished HOXA11 expression, impaired uterine receptivity, and defective decidualization. Collectively, our findings highlight the critical role of the CTCF-HOXA11 axis in decidualization in both humans and mice, providing novel insights into the molecular regulation of this process and potential therapeutic targets for reproductive disorders.
