## Supplementary Table 3 for "CTCF is crucial for decidualization of uterine stromal cells through facilitating HOXA11 expression"

### Sheet: Supplementary Table 3
Supplementary Table 3. Detailed information of human participants for isolation of primary endometrial stromal cells in this study.
Clinical data	Patient1	Patient2	Patient3
Age (years)	35	27	35
BMI (kg/m2)	20.31	17.96	23.83
Basal-FSH (IU/l)	3.99	7.69	5.78
Menstrual cycle (days)	30	30	30
Day of menstruation (endometrial sampling time)	12	10	8
