## Supplementary Table 4 for "CTCF is crucial for decidualization of uterine stromal cells through facilitating HOXA11 expression"

### Sheet: Supplementary Table 4
Supplementary Table 4. Primers used in this study.
Gene	RefSeq ID	Forward sequence	Reverse sequence	Application	Target sepcies
Ctcf	NM_181322	5′-ATCGCAGTCTGGGCACTTGTGA-3′	5′-CGGCCACACTGAGGACAAGGC-3′	qRT-PCR	mouse
Esr1	NM_007956	5′-TCTGCCAAGGAGACTCGCTACT-3′	5′-GGTGCATTGGTTTGTAGCTGGAC-3′	qRT-PCR	mouse
Hoxa11	NM_008263	5′-GACGCTGAAGAAGAACTCTCGC-3′	5′-CGGCTTCGACTGGGTGTATTAC-3′	qRT-PCR	mouse
Pgr	NM_008829	5′-CTACTCGCTGTGCCTTACCATG-3′	5′-CTGGCTTTGACTCCTCAGTCCT-3′	qRT-PCR	mouse
Prl8a2	NM_010088	5′-ACCACAACCCATTCTCAGCTGG-3′	5′-TGTTCAGGTCCATGAGCTGGTG-3′	qRT-PCR	mouse
Bmp2	NM_007553	5′-AACACCGTGCGCAGCTTCCATC-3′	5′-CGGAAGATCTGGAGTTCTGCAG-3′	qRT-PCR	mouse
Wnt4	NM_009523	5′-GAGAACTGGAGAAGTGTGGCTG-3′	5′-CTGTGAGAAGGCTACGCCATAG-3′	qRT-PCR	mouse
Rpl7	NM_011291	5'-TCGCAGAGTTGAAGGTGAAGCG-3'	5'-CCATCCGAATCTCAGTGCGGTA-3'	qRT-PCR	mouse
CTCF	NM_006565	5'-GACCACACAAGTGCCATCTCTG-3'	5'-ATGTCGCAGTCTGGGCACTTGT-3'	qRT-PCR	human
HOXA11	NM_005523	5'-TCGGATCTGGTACTTGGTATAGG-3'	5'-TCCTTTGGGACGCCATCAGTAC-3'	qRT-PCR	human
IGFBP1	NM_000596	5'-TCCTTTGGGACGCCATCAGTAC-3'	5'-GATGTCTCCTGTGCCTTGGCTA-3'	qRT-PCR	human
PRL	NM_000948	5'-GAGGAGCAAACCAAACGGCTTC-3'	5'-AAGGCGAGACTCTTCATCAGCC-3'	qRT-PCR	human
RPL7	NM_000971	5'-GAGGATGGCAAGAAAAGCTGGC-3'	5'-CGAACCTTTGGGCTCACTCCAT-3'	qRT-PCR	human
