## Supplementary Table 5 for "CTCF is crucial for decidualization of uterine stromal cells through facilitating HOXA11 expression"

### Sheet: Supplementary Table 5
Supplementary Table 5. Antibodies used in this study.
Antibody	Type	Manufacturer	Catalog no.	Application	Dilution
CTCF	Rabbit IgG	Cell Signaling Technology	#3418	WB	1/1000
GAPDH	Rabbit IgG	Cell Signaling Technology	#5174	WB	1/1000
HOXA11	Rabbit IgG	sigma	A118134	WB	1/1500
PGR	Rabbit IgG	Cell Signaling Technology	#8757	WB	1/1000
IGFBP1	Rabbit IgG	Cell Signaling Technology	#31025	WB	1/1000
ESR1	Rabbit IgG	servicebio	GB111843	WB	1/1000
CTCF	Rabbit IgG	Cell Signaling Technology	#3418	IHC	1/200
CD31	Rabbit IgG	Cell Signaling Technology	#776995	IHC	1/100
COX2	Rabbit IgG	Cell Signaling Technology	12282T	IHC	1/100
MKI67	Rabbit IgG	servicebio	GB111141	IHC	1/500
MUC1	Rabbit IgG	abcam	ab109185	IHC	1/500
NR2F2	Rabbit IgG	abcam	ab211777	IHC	1/500
ESR1	Rabbit IgG	servicebio	GB111843	IHC	1/200
PGR	Rabbit IgG	Thermofisher	MA5-14505	IHC	1/200
TACSTD2	Rabbit IgG	servicebio	GB111809	IHC	1/1000
ACTA2	Rabbit IgG	Cell Signaling Technology	#19245	IHC	1/500
PECAM1	Rabbit IgG	Cell Signaling Technology	#3195	IHC	1/400
FOXA2	Rabbit IgG	abcam	ab108422	IHC	1/200
F4/80(ADGRE1)	Rabbit IgG	Cell Signaling Technology	#70076	IHC	1/1000
VIM	Rabbit IgG	Cell Signaling Technology	#5741	IHC	1/800
CTCF	Rabbit IgG	abcam	AB194297	IHC	1/200
HAND2	Rabbit IgG	abcam	ab200040	IHC	1/300
HOXA11	Rabbit IgG	sigma	A118134	IHC	1/1000
CYP11A1	Rabbit IgG	abcam	ab272494	IHC	1/1000
CYP19A1	Rabbit IgG	Bioss	bs-0114R	IHC	1/400
HSD3B1	Rabbit IgG	Bioss	BS-3906R	IHC	1/1000
HSD3B2	Rabbit IgG	GeneTex	GTX102813	IHC	1/500
CTCF	Rabbit IgG	Cell Signaling Technology	#3418	IF	1/200
MKI67	Rabbit IgG	servicebio	GB111499	IF	1/200
Actin-Tracker-Green-488	Rabbit IgG	Beyotime	C2201S	IF	1/100
