## Supplementary Table 6 for "CTCF is crucial for decidualization of uterine stromal cells through facilitating HOXA11 expression"

### Sheet: Supplementary Table 6
Supplementary Table 6. siRNAs and overexpression vectors used in this study.
Gene	Manufacturer	Catalog no.	Target sepcies
siNC	RiboBio	siN0000001-1-5	mouse/human
siCTCF	RiboBio	siG121114161059	mouse
siCTCF	RiboBio	siB1216100232	human
siHOXA11	RiboBio	siG000003207A	human
oeVEC	iGene Biotechnology	EX-NEG-lv105	human
oeCTCF	iGene Biotechnology	EX-F0480-lv105-B	human
oeHOXA11	iGene Biotechnology	EX-P0077-Lv105	human
